# Rare protein coding variants implicate genes involved in risk of suicide death

**DOI:** 10.1101/2020.01.10.902304

**Authors:** Emily DiBlasi, Andrey A. Shabalin, Eric T. Monson, Brooks R. Keeshin, Amanda V. Bakian, Anne V. Kirby, Elliott Ferris, Danli Chen, Nancy William, Eoin Gaj, Michael Klein, Leslie Jerominski, W. Brandon Callor, Erik Christensen, Douglas Gray, Ken R. Smith, Alison Fraser, Zhe Yu, PsychChip Investigators of the Psychiatric Genomics Consortium, Nicola J. Camp, Eli A. Stahl, Qingqin S. Li, Anna R. Docherty, Hilary Coon

**Affiliations:** Department of Psychiatry, University of Utah School of Medicine, Salt Lake City, UT, USA; Department of Pediatrics, University of Utah, Salt Lake City, UT, USA; Department of Occupational & Recreational Therapies, University of Utah, Salt Lake City, UT, USA; Department of Neurobiology & Anatomy, University of Utah School of Medicine, Salt Lake City, UT, USA; Health Sciences Center Core Research Facility, University of Utah, Salt Lake City, UT, USA; Utah State Office of the Medical Examiner, Utah Department of Health, Salt Lake City, UT; Pedigree & Population Resource, Huntsman Cancer Institute, University of Utah, Salt Lake City, UT, USA; Department of Internal Medicine, University of Utah School of Medicine, Salt Lake City, UT, USA; Pamela Sklar Division of Psychiatric Genomics, Icahn School of Medicine at Mount Sinai, New York, NY; Medical and Population Genetics, Broad Institute, Cambridge, MA; Research Information Technology, Janssen Research & Development LLC, Pennington, NJ; Virginia Institute for Psychiatric & Behavioral Genetics, Virginia Commonwealth School of Medicine, VA, USA

**Author notes:** Corresponding author; address for correspondence: Emily DiBlasi, University of Utah Department of Psychiatry, 383 Colorow Dr, University of Utah, Salt Lake City, Utah 84108.

## Abstract

Suicide death is a worldwide health crisis, claiming close to 800,000 lives per year. Recent evidence suggests that prediction and prevention challenges may be aided by discoveries of genetic risk factors. Here we focus on the role of rare (MAF <1%), putatively functional single nucleotide polymorphisms (SNPs) in suicide death using the large genetic resources available in the Utah Suicide Genetic Risk Study (USGRS). We conducted a single-variant association analysis of 30,377 rare putatively functional SNPs present on the PsychArray genotyping array in 2,672 USGRS suicides of non-Finnish European (NFE) ancestry and 51,583 publicly available NFE controls from gnomAD, with additional follow-up analyses using an independent control sample of 21,324 NFE controls from the Psychiatric Genomics Consortium. SNPs underwent rigorous quality control, and among SNPs meeting significance thresholds, we considered only those that were validated in sequence data. We identified five novel, high-impact, rare SNPs with significant associations with suicide death (*SNAPC1*, rs75418419; *TNKS1BP1*, rs143883793; *ADGRF5*, rs149197213; *PER1*, rs145053802; and *ESS2*, rs62223875). Both *PER1* and *SNAPC1* have other supporting gene-level evidence of suicide risk, and an association with bipolar disorder has been reported for *PER1* and with schizophrenia for *PER1, TNKS1BP1*, and *ESS2*. Three genes (*PER1, TNKS1BP1*, and *ADGRF5*), with additional genes implicated by GWAS studies on suicidal behavior, showed significant enrichment in immune system, homeostatic and signal transduction processes. Pain, depression, and accidental trauma were the most prevalent phenotypes in electronic medical record data for the categories assessed. These findings suggest an important role for rare variants in suicide risk and provide new insights into the genetic architecture of suicide death. Furthermore, we demonstrate the added utility of careful assessment of genotyping arrays in rare variant discovery.
