## Supplementary Table 4 for "Rare protein coding variants implicate genes involved in risk of suicide death"

### Sheet: Gene List
ensg	entrezID	symbol	hgnc_symbol
ENSG00000158966	57685	CACHD1	CACHD1
ENSG00000184588	5142	PDE4B	PDE4B
ENSG00000134198	10100	TSPAN2	TSPAN2
ENSG00000162670	339479	BRINP3	BRINP3
ENSG00000150681	64407	RGS18	RGS18
ENSG00000203710	1378	CR1	CR1
ENSG00000162946	27185	DISC1	DISC1
ENSG00000183049	57118	CAMK1D	CAMK1D
ENSG00000095777	53904	MYO3A	MYO3A
ENSG00000150076	NA	C10ORF68	NA
ENSG00000150093	3688	ITGB1	ITGB1
ENSG00000183230	29119	CTNNA3	CTNNA3
ENSG00000138316	140766	ADAMTS14	ADAMTS14
ENSG00000095637	10580	SORBS1	SORBS1
ENSG00000151892	2674	GFRA1	GFRA1
ENSG00000187398	338645	LUZP2	LUZP2
ENSG00000165923	79841	AGBL2	AGBL2
ENSG00000149115	85456	TNKS1BP1	TNKS1BP1
ENSG00000149972	53942	CNTN5	CNTN5
ENSG00000149294	4684	NCAM1	NCAM1
ENSG00000273079	2904	GRIN2B	GRIN2B
ENSG00000111716	3945	LDHB	LDHB
ENSG00000245311	101928646	RP11-165P7.1	ARNTL2-AS1
ENSG00000139132	121512	FGD4	FGD4
ENSG00000136143	8803	SUCLA2	SUCLA2
ENSG00000136104	79621	RNASEH2B	RNASEH2B
ENSG00000183098	10082	GPC6	GPC6
ENSG00000139793	10150	MBNL2	MBNL2
ENSG00000126216	10426	TUBGCP3	TUBGCP3
ENSG00000100911	5721	PSME2	PSME2
ENSG00000023608	6617	SNAPC1	SNAPC1
ENSG00000033170	2530	FUT8	FUT8
ENSG00000006432	4293	MAP3K9	MAP3K9
ENSG00000197555	26037	SIPA1L1	SIPA1L1
ENSG00000053254	1112	FOXN3	FOXN3
ENSG00000100697	23405	DICER1	DICER1
ENSG00000137869	1588	CYP19A1	CYP19A1
ENSG00000138613	83464	APH1B	APH1B
ENSG00000103876	2184	FAH	FAH
ENSG00000259417	100996492	RP11-2E17.1	CTXND1
ENSG00000140945	1012	CDH13	CDH13
ENSG00000103196	83716	CRISPLD2	CRISPLD2
ENSG00000179094	5187	PER1	PER1
ENSG00000064300	4804	NGFR	NGFR
ENSG00000178789	124599	CD300LB	CD300LB
ENSG00000134755	1824	DSC2	DSC2
ENSG00000081923	5205	ATP8B1	ATP8B1
ENSG00000166479	54495	TMX3	TMX3
ENSG00000186838	348303	SELV	SELENOV
ENSG00000143727	52	ACP1	ACP1
ENSG00000171132	5581	PRKCE	PRKCE
ENSG00000159399	3099	HK2	HK2
ENSG00000176204	80059	LRRTM4	LRRTM4
ENSG00000175497	57628	DPP10	DPP10
ENSG00000144460	57624	NYAP2	NYAP2
ENSG00000135899	3431	SP110	SP110
ENSG00000087460	2778	GNAS	GNAS
ENSG00000159200	1827	RCAN1	RCAN1
ENSG00000100056	8220	DGCR14	DGCR14
ENSG00000100320	23543	RBFOX2	RBFOX2
ENSG00000157388	776	CACNA1D	CACNA1D
ENSG00000154175	25890	ABI3BP	ABI3BP
ENSG00000144857	91653	BOC	BOC
ENSG00000185565	4045	LSAMP	LSAMP
ENSG00000070087	5217	PFN2	PFN2
ENSG00000197584	10242	KCNMB2	KCNMB2
ENSG00000152953	55351	STK32B	STK32B
ENSG00000007062	8842	PROM1	PROM1
ENSG00000080493	8671	SLC4A4	SLC4A4
ENSG00000145416	55016	2019-03-01	2019-03-01
ENSG00000154447	57630	SH3RF1	SH3RF1
ENSG00000113389	4883	NPR3	NPR3
ENSG00000251183	105378238	AC091962.3	LINC01861
ENSG00000112273	154150	HDGFL1	HDGFL1
ENSG00000096060	2289	FKBP5	FKBP5
ENSG00000112130	9025	RNF8	RNF8
ENSG00000069122	221395	GPR116	GPR116
ENSG00000135324	112609	MRAP2	MRAP2
ENSG00000111886	2570	GABRR2	GABRR2
ENSG00000112379	57221	KIAA1244	KIAA1244
ENSG00000120262	80129	CCDC170	CCDC170
ENSG00000164674	94120	SYTL3	SYTL3
ENSG00000170852	25948	KBTBD2	KBTBD2
ENSG00000164532	57057	TBX20	TBX20
ENSG00000176826	360132	FKBP9L	FKBP9L
ENSG00000186591	7328	UBE2H	UBE2H
ENSG00000106538	5919	RARRES2	RARRES2
ENSG00000164741	10395	DLC1	DLC1
ENSG00000104213	5157	PDGFRL	PDGFRL
ENSG00000181195	5179	PENK	PENK
ENSG00000246430	100507632	LINC00968	LINC00968
ENSG00000104432	3574	IL7	IL7
ENSG00000104375	6788	STK3	STK3
ENSG00000187955	7373	COL14A1	COL14A1
ENSG00000178031	92949	ADAMTSL1	ADAMTSL1
ENSG00000010438	5646	PRSS3	PRSS3
ENSG00000147905	84186	ZCCHC7	ZCCHC7
ENSG00000148053	4915	NTRK2	NTRK2
ENSG00000090054	10558	SPTLC1	SPTLC1
ENSG00000165140	2203	FBP1	FBP1
ENSG00000148180	2934	GSN	GSN
ENSG00000136828	9649	RALGPS1	RALGPS1

### Sheet: FUMA Results
Category	GeneSet	N_genes	N_overlap	p	adjP	genes	link
GO_bp	GO_POSITIVE_REGULATION_OF_CELL_SUBSTRATE_ADHESION	99	5	6.52269e-07	0.00154686	DISC1:ITGB1:CDH13:PRKCE:ABI3BP	http://www.broadinstitute.org/gsea/msigdb/cards/GO_POSITIVE_REGULATION_OF_CELL_SUBSTRATE_ADHESION
GO_bp	GO_LOCOMOTORY_EXPLORATION_BEHAVIOR	11	3	6.97412e-07	0.00154686	PRKCE:LSAMP:PENK	http://www.broadinstitute.org/gsea/msigdb/cards/GO_LOCOMOTORY_EXPLORATION_BEHAVIOR
GO_bp	GO_BIOLOGICAL_ADHESION	1027	10	6.35912e-06	0.00898192	ITGB1:SORBS1:CNTN5:CDH13:DSC2:PRKCE:BOC:LSAMP:IL7:COL14A1	http://www.broadinstitute.org/gsea/msigdb/cards/GO_BIOLOGICAL_ADHESION
GO_bp	GO_EXPLORATION_BEHAVIOR	24	3	8.42537e-06	0.00898192	PRKCE:LSAMP:PENK	http://www.broadinstitute.org/gsea/msigdb/cards/GO_EXPLORATION_BEHAVIOR
GO_bp	GO_REGULATION_OF_CELL_SUBSTRATE_ADHESION	173	5	1.01239e-05	0.00898192	DISC1:ITGB1:CDH13:PRKCE:ABI3BP	http://www.broadinstitute.org/gsea/msigdb/cards/GO_REGULATION_OF_CELL_SUBSTRATE_ADHESION
GO_bp	GO_ENZYME_LINKED_RECEPTOR_PROTEIN_SIGNALING_PATHWAY	688	8	1.67662e-05	0.0123958	ITGB1:SORBS1:GFRA1:FUT8:SIPA1L1:RBFOX2:PDGFRL:NTRK2	http://www.broadinstitute.org/gsea/msigdb/cards/GO_ENZYME_LINKED_RECEPTOR_PROTEIN_SIGNALING_PATHWAY
GO_bp	GO_POSITIVE_REGULATION_OF_CELL_ADHESION	370	6	3.33761e-05	0.0208916	DISC1:ITGB1:CDH13:PRKCE:ABI3BP:IL7	http://www.broadinstitute.org/gsea/msigdb/cards/GO_POSITIVE_REGULATION_OF_CELL_ADHESION
GO_bp	GO_CELLULAR_RESPONSE_TO_ENDOGENOUS_STIMULUS	1006	9	3.76765e-05	0.0208916	PDE4B:ITGB1:SORBS1:FUT8:CDH13:PRKCE:RBFOX2:PENK:NTRK2	http://www.broadinstitute.org/gsea/msigdb/cards/GO_CELLULAR_RESPONSE_TO_ENDOGENOUS_STIMULUS
GO_bp	GO_REGULATION_OF_DENDRITE_DEVELOPMENT	120	4	4.75752e-05	0.0234493	DISC1:CAMK1D:SIPA1L1:NTRK2	http://www.broadinstitute.org/gsea/msigdb/cards/GO_REGULATION_OF_DENDRITE_DEVELOPMENT
GO_bp	GO_POSITIVE_REGULATION_OF_LIPID_METABOLIC_PROCESS	128	4	6.11813e-05	0.0259268	SORBS1:PRKCE:GPR116:SPTLC1	http://www.broadinstitute.org/gsea/msigdb/cards/GO_POSITIVE_REGULATION_OF_LIPID_METABOLIC_PROCESS
GO_bp	GO_CELL_MOTILITY	832	8	6.42909e-05	0.0259268	PDE4B:DISC1:ITGB1:GPC6:FUT8:CDH13:RBFOX2:NTRK2	http://www.broadinstitute.org/gsea/msigdb/cards/GO_CELL_MOTILITY
GO_bp	GO_LOCOMOTION	1111	9	8.08401e-05	0.0298839	PDE4B:DISC1:ITGB1:GPC6:FUT8:CDH13:RBFOX2:BOC:NTRK2	http://www.broadinstitute.org/gsea/msigdb/cards/GO_LOCOMOTION
GO_bp	GO_NEUROGENESIS	1401	10	8.95012e-05	0.0305405	DISC1:CAMK1D:ITGB1:SIPA1L1:DICER1:ATP8B1:RBFOX2:BOC:PENK:NTRK2	http://www.broadinstitute.org/gsea/msigdb/cards/GO_NEUROGENESIS
GO_bp	GO_RESPONSE_TO_ENDOGENOUS_STIMULUS	1447	10	0.00011675	0.0334032	PDE4B:ITGB1:SORBS1:FUT8:CDH13:PER1:PRKCE:RBFOX2:PENK:NTRK2	http://www.broadinstitute.org/gsea/msigdb/cards/GO_RESPONSE_TO_ENDOGENOUS_STIMULUS
GO_bp	GO_REGULATION_OF_GTPASE_ACTIVITY	672	7	0.000116981	0.0334032	RGS18:ITGB1:GFRA1:FGD4:SIPA1L1:KIAA1244:NTRK2	http://www.broadinstitute.org/gsea/msigdb/cards/GO_REGULATION_OF_GTPASE_ACTIVITY
GO_bp	GO_SENSORY_PERCEPTION_OF_MECHANICAL_STIMULUS	155	4	0.000128335	0.0334032	MYO3A:CNTN5:ATP8B1:CACNA1D	http://www.broadinstitute.org/gsea/msigdb/cards/GO_SENSORY_PERCEPTION_OF_MECHANICAL_STIMULUS
GO_bp	GO_NEURON_DEVELOPMENT	687	7	0.000134039	0.0334032	DISC1:ITGB1:DICER1:ATP8B1:RBFOX2:BOC:NTRK2	http://www.broadinstitute.org/gsea/msigdb/cards/GO_NEURON_DEVELOPMENT
GO_bp	GO_SYSTEM_PROCESS	1777	11	0.00013554	0.0334032	MYO3A:ITGB1:SORBS1:CNTN5:ATP8B1:RBFOX2:CACNA1D:KCNMB2:NPR3:PENK:NTRK2	http://www.broadinstitute.org/gsea/msigdb/cards/GO_SYSTEM_PROCESS
GO_bp	GO_TRANSMEMBRANE_RECEPTOR_PROTEIN_TYROSINE_KINASE_SIGNALING_PATHWAY	498	6	0.000170493	0.0381088	SORBS1:GFRA1:SIPA1L1:RBFOX2:PDGFRL:NTRK2	http://www.broadinstitute.org/gsea/msigdb/cards/GO_TRANSMEMBRANE_RECEPTOR_PROTEIN_TYROSINE_KINASE_SIGNALING_PATHWAY
GO_bp	GO_NEUROLOGICAL_SYSTEM_PROCESS	1234	9	0.000178433	0.0381088	MYO3A:ITGB1:CNTN5:ATP8B1:RBFOX2:CACNA1D:KCNMB2:PENK:NTRK2	http://www.broadinstitute.org/gsea/msigdb/cards/GO_NEUROLOGICAL_SYSTEM_PROCESS
GO_bp	GO_CELLULAR_RESPONSE_TO_ORGANIC_SUBSTANCE	1844	11	0.000187337	0.0381088	PDE4B:ITGB1:SORBS1:FUT8:DICER1:CDH13:PRKCE:LRRTM4:RBFOX2:PENK:NTRK2	http://www.broadinstitute.org/gsea/msigdb/cards/GO_CELLULAR_RESPONSE_TO_ORGANIC_SUBSTANCE
GO_bp	GO_GLIOGENESIS	175	4	0.000204401	0.0381088	DISC1:DICER1:PENK:NTRK2	http://www.broadinstitute.org/gsea/msigdb/cards/GO_GLIOGENESIS
GO_bp	GO_CELL_MIGRATION_IN_HINDBRAIN	13	2	0.000206398	0.0381088	ITGB1:RBFOX2	http://www.broadinstitute.org/gsea/msigdb/cards/GO_CELL_MIGRATION_IN_HINDBRAIN
GO_bp	GO_CELLULAR_RESPONSE_TO_LIPOPROTEIN_PARTICLE_STIMULUS	13	2	0.000206398	0.0381088	ITGB1:CDH13	http://www.broadinstitute.org/gsea/msigdb/cards/GO_CELLULAR_RESPONSE_TO_LIPOPROTEIN_PARTICLE_STIMULUS
GO_bp	GO_MOVEMENT_OF_CELL_OR_SUBCELLULAR_COMPONENT	1272	9	0.000223557	0.0381088	PDE4B:DISC1:ITGB1:GPC6:FUT8:CDH13:RBFOX2:BOC:NTRK2	http://www.broadinstitute.org/gsea/msigdb/cards/GO_MOVEMENT_OF_CELL_OR_SUBCELLULAR_COMPONENT
GO_bp	GO_CONTRACTILE_ACTIN_FILAMENT_BUNDLE_ASSEMBLY	14	2	0.000240543	0.0381088	ITGB1:SORBS1	http://www.broadinstitute.org/gsea/msigdb/cards/GO_CONTRACTILE_ACTIN_FILAMENT_BUNDLE_ASSEMBLY
GO_bp	GO_CELLULAR_RESPONSE_TO_VITAMIN_D	14	2	0.000240543	0.0381088	ITGB1:PENK	http://www.broadinstitute.org/gsea/msigdb/cards/GO_CELLULAR_RESPONSE_TO_VITAMIN_D
GO_bp	GO_RESPONSE_TO_LOW_DENSITY_LIPOPROTEIN_PARTICLE	14	2	0.000240543	0.0381088	ITGB1:CDH13	http://www.broadinstitute.org/gsea/msigdb/cards/GO_RESPONSE_TO_LOW_DENSITY_LIPOPROTEIN_PARTICLE
GO_bp	GO_REGULATION_OF_CELLULAR_COMPONENT_MOVEMENT	771	7	0.000270964	0.0414481	PDE4B:CAMK1D:ITGB1:CYP19A1:CDH13:DSC2:PRKCE	http://www.broadinstitute.org/gsea/msigdb/cards/GO_REGULATION_OF_CELLULAR_COMPONENT_MOVEMENT
GO_bp	GO_REGULATION_OF_HYDROLASE_ACTIVITY	1325	9	0.000302079	0.0429084	RGS18:ITGB1:GFRA1:FGD4:SIPA1L1:PRKCE:SH3RF1:KIAA1244:NTRK2	http://www.broadinstitute.org/gsea/msigdb/cards/GO_REGULATION_OF_HYDROLASE_ACTIVITY
GO_bp	GO_REGULATION_OF_CELL_PROJECTION_ORGANIZATION	557	6	0.00031074	0.0429084	DISC1:CAMK1D:ITGB1:SIPA1L1:ATP8B1:NTRK2	http://www.broadinstitute.org/gsea/msigdb/cards/GO_REGULATION_OF_CELL_PROJECTION_ORGANIZATION
GO_bp	GO_RESPONSE_TO_EPINEPHRINE	16	2	0.000316526	0.0429084	PDE4B:PENK	http://www.broadinstitute.org/gsea/msigdb/cards/GO_RESPONSE_TO_EPINEPHRINE
GO_bp	GO_HOMEOSTATIC_PROCESS	1335	9	0.000319201	0.0429084	PDE4B:DISC1:ITGB1:TNKS1BP1:TMX3:PRKCE:SLC4A4:GPR116:IL7	http://www.broadinstitute.org/gsea/msigdb/cards/GO_HOMEOSTATIC_PROCESS
GO_bp	GO_REGULATION_OF_INTRACELLULAR_SIGNAL_TRANSDUCTION	1651	10	0.000338268	0.0441341	ITGB1:FGD4:SIPA1L1:CDH13:PER1:PRKCE:LRRTM4:SH3RF1:KIAA1244:NTRK2	http://www.broadinstitute.org/gsea/msigdb/cards/GO_REGULATION_OF_INTRACELLULAR_SIGNAL_TRANSDUCTION
GO_bp	GO_NEGATIVE_REGULATION_OF_ANOIKIS	17	2	0.000358349	0.0454182	ITGB1:NTRK2	http://www.broadinstitute.org/gsea/msigdb/cards/GO_NEGATIVE_REGULATION_OF_ANOIKIS
GO_bp	GO_POSITIVE_REGULATION_OF_CELL_DIFFERENTIATION	820	7	0.000392498	0.0483645	DISC1:CAMK1D:ITGB1:DICER1:BOC:IL7:NTRK2	http://www.broadinstitute.org/gsea/msigdb/cards/GO_POSITIVE_REGULATION_OF_CELL_DIFFERENTIATION
GO_bp	GO_SINGLE_ORGANISM_BEHAVIOR	383	5	0.000427323	0.0495001	ITGB1:PRKCE:LSAMP:PENK:NTRK2	http://www.broadinstitute.org/gsea/msigdb/cards/GO_SINGLE_ORGANISM_BEHAVIOR
GO_bp	GO_POSITIVE_REGULATION_OF_MULTICELLULAR_ORGANISMAL_PROCESS	1391	9	0.00043068	0.0495001	PDE4B:DISC1:CAMK1D:ITGB1:DICER1:PRKCE:PENK:IL7:NTRK2	http://www.broadinstitute.org/gsea/msigdb/cards/GO_POSITIVE_REGULATION_OF_MULTICELLULAR_ORGANISMAL_PROCESS
GO_bp	GO_REGULATION_OF_IMMUNE_SYSTEM_PROCESS	1393	9	0.000435191	0.0495001	PDE4B:CAMK1D:ITGB1:CYP19A1:CD300LB:PRKCE:RBFOX2:GPR116:IL7	http://www.broadinstitute.org/gsea/msigdb/cards/GO_REGULATION_OF_IMMUNE_SYSTEM_PROCESS
